# Distinct function of SPL genes in age-related resistance in *Arabidopsis*

**DOI:** 10.1101/2022.12.22.521518

**Authors:** Lanxi Hu, Peng Qi, Alan Peper, Feng Kong, Yao Yao, Li Yang

## Abstract

In plants, age-related resistance (ARR) refers to a gain of disease resistance during shoot or organ maturation. ARR associated with vegetative phase change, a transition from juvenile to adult stage, is a widespread agronomic trait affecting resistance against multiple pathogens. How innate immunity in a plant is differentially regulated during successive stages of shoot maturation is unclear. In this work, we found that *Arabidopsis thaliana* showed ARR against its bacterial pathogen *Pseudomonas syringae pv. tomato* DC3000 during vegetative phase change. The timing of the ARR activation was associated with a temporal drop of miR156 level. A systematic inspection of the loss- and gain-of-function mutants of 11 *SPL* genes revealed that a subset of *SPL* genes, notably *SPL2, SPL10*, and *SPL11*, activated ARR in adult stage. The immune function of SPL10 was independent of its role in morphogenesis. Furthermore, the SPL10 mediated an age-dependent augmentation of the salicylic acid (SA) pathway partially by direct activation of *PAD4*. Disrupting SA biosynthesis or signaling abolished the ARR against *Pto* DC3000. Our work demonstrated that the miR156-SPL10 module in *Arabidopsis* is deployed to operate immune outputs over developmental timing.

**Significance:** Age-associated change of immunity is a widespread phenomenon in animals and plants. How organisms integrate immune maturation into a developmental clock is a fundamental question. Heterochronic microRNAs are key regulators of developmental timing. We found that a conserved heterochronic microRNA (miRNA) in *Arabidopsis*, microRNA156, regulates the timing of age-related resistance associated with a transition from the juvenile to the adult vegetative phase. The coordination between developmental maturation and gain of disease resistance is achieved through miR156-controlled SPL transcription factors with distinct functions. A subset of SPL transcription factors promoted resistance by directly activating key genes in defense signaling. This work bridges the knowledge gap between vegetative development and age-related resistance. Pinpointing mechanisms of the developmental regulation on immunity may pave a way for unlocking the age limit on plant immunity and lay a foundation to applications in the precision agriculture.
