## Supplementary material for "Distinct function of SPL genes in age-related resistance in *Arabidopsis*": tableS1_seeds_primers

### Sheet: Seeds
			For genotyping
WT Gene	Mutant	PCR size	primer name	primer sequences	Digestion size	digestion enzyme	Notes
NPR1	npr1-1	763 bp	YL0202/npr1-1-F	GTTAGTCTTGAAAAGTCATTGCCGGAAG	WT=97+208+102+368; npr1-1=97+306+368	NlaIII	The npr1-1, altered the highly conserved histidine (residue 334) in the third ankyrin-repeat consensus sequence to a tyrosine.https://doi.org/10.1016/S0092-8674(00)81858-9
			YL0203/npr1-1-R	TTTCGGCGATCTCCATTGCAGC		Cucsmart buffer
EDS1	eds1.2	WT=564 bp, Mut=0	YL0200/eds1‐2-F	GTGGAAATGGCTGTGAGGAGTAGA	NA	NA	deletion, eds1.2 has 600bp deletion
			YL0201/eds1-2-R	CAGCATTTGAAGAATGGCGTCCG
SID2	sid2-1	199 bp	YL0198/sid2-1-Msel-F	AAGCTTGCAAGAGTGCAACA	WT: 129+68; Mut: 100+29+68	MseI
			YL0199/sid2-1-Msel-R	AAACAGCTGGAGTTGGATGC		Cucsmart buffer
PAD4	pad4-1	392 bp	pad4-1-F	GCGATGCATCAGAAGAG	WT: 271 +124 Mut: undigestable	BsmF I
			pad4-1-R	TTAGCCCAAAAGCAAGTATC
Seed stocks
pSPL2::rSPL2::GUS	Xu et al., PLoS Genetics, 2016
pSPL10::rSPL10::GUS	Xu et al., PLoS Genetics, 2016
pSPL11::rSPL11::GUS	Xu et al., PLoS Genetics, 2016
pSPL13::rSPL13::GUS	Xu et al., PLoS Genetics, 2016
pSPL3::rSPL3::GUS	Xu et al., PLoS Genetics, 2016
pSPL4::rSPL4::GUS	Xu et al., PLoS Genetics, 2016
pSPL5::rSPL5::GUS	Xu et al., PLoS Genetics, 2016
pSPL6::rSPL6::GUS	Xu et al., PLoS Genetics, 2016
pSPL9::rSPL9::GUS	Xu et al., PLoS Genetics, 2016
pSPL15::rSPL15::GUS	Xu et al., PLoS Genetics, 2016
spl2	CS69781
spl10-2	CS69785
spl10/11	CS69791
spl2/10/11	Xu et al., PLoS Genetics, 2016
spl3/4/5	CS69790
spl9/15	CS67865
35S::MIR156A	CS67849
35S::MIM156	Franco-Zorrilla et al., Nat. Genetics, 2007
XVE::35S::MIM156	He et al., PLoS Genetics, 2018
XVE::35S::rSPL3	this study
XVE::35S::rSPL10-Citrine-HA	this study
proSPL10::rSPL10-YFP	this study	a 1.9kb promoter of SPL10 was cloned into pGWB40 using Gateway cloning system.
proPR2::GUS (BGL2::GUS)	Zhang et al., Plant Cell, 2003

### Sheet: Primers
Name	Sequence (5'-3')	Description
AT3G60470_qFw	GCGCTTGAGCAATGCCATTA	146 bp qPCR product
AT3G60470_qRv	GCCACAGAACTCTTCTCCCC	146 bp qPCR product
BG3_qFw	CACGGCAGTTGGACAAATCG	93 bp qPCR product, GNS3
BG3_qRv	TTCCGTTGTTGGTAAAGCGC	93 bp qPCR product, GNS3
ATLTP4.4_qFw	TCAGCTCTCGCGATGGTTTT	169 bp qPCR product
ATLTP4.4_qRv	GGTTAGCAACTCTGGCCACT	169 bp qPCR product
PR5_qFw	TTCATCACAAGCGGCATTGC	122 bp qPCR product
PR5_qRv	TCAAATCCTCCATCGCCGAG	122 bp qPCR product
qTUB2_qFw	AGCAATACCAAGATGCAACTGCG	reference gene
qTUB2_qRv	TAACTAAATTATTCTCAGTACTCTTCC	reference gene
SPL10_qFw	TGTGAGTGGCCTGGAACGTCG	132 bp qPCR product
SPL10_qRv	CCTTGTGGCTTGCGACGCCT	132 bp qPCR product
SPL3_qFw	ATGAGTATGAGAAGAAGCAAAGCG	156 bp qPCR product
SPL3_qRv	TCCACTACTACTTGTAGCTTTACCT	156 bp qPCR product
rSPL3-F	CACCATGTTGAAGAAGAAGAGGCTTTGG	XVE::35S::rSPL3-YFP
rSPL3-Rns	GTCAGTTGTGCTTTTCCGCCTTCTC	XVE::35S::rSPL3-YFP
rSPL10-F	CACCATGGACTGCAACATGGTATCTTC	XVE::35S::rSPL10-YFP
rSPL10-Rns	GATGAAATGACTAGGGAAAGTG	XVE::35S::rSPL10-YFP
qSAND_qFw	AACTCTATGCAGCATTTGATCCACT	reference gene
qSAND_qRv	TGATTGCATATCTTTATCGCCATC	reference gene
PR2_qFw	CCTTCTTCAACCACACAGCTG	151 bp qPCR product
PR2_qRv	GCGGCAAGAGCGCCTGGGTC	151 bp qPCR product
PAD4_Fw_M1_p1	GGATCACATGCTTTGATTCGCA	106 bp ChIP-qPCR product
PAD4_Rv_M1_p1	TGCTGTGAAAGGTAGGTCCAT	106 bp ChIP-qPCR product
PAD4_Fw_M1_p2	ACCTACCTTTCACAGCATTTCT	113 bp ChIP-qPCR product
PAD4_Rv__M1p2	CTTTGCTAAGTCGTCTTCTTC	113 bp ChIP-qPCR product
PAD4_Fw_M1_p3	AGAAGACGACTTAGCAAAGACCA	134 bp ChIP-qPCR product
PAD4_Rv_M1_p3	CGAGTAGAGAGTTGCAGAACGA	134 bp ChIP-qPCR product
PAD4_Fw_n1	TCATTGTCGCGACCTTTGGA	86 bp ChIP-qPCR product
PAD4_Rv_n1	TAAATCACTTGGGCGGACGG	86 bp ChIP-qPCR product
PAD4_Fw_M2	TCCTCAACACCACAGCAACT	49 bp ChIP-qPCR product
PAD4_Rv_M2	CCGTACCTCTGATGTTCCTCG	49 bp ChIP-qPCR product
PAD4_Fw_n2	TGAGAAGCAGATACGCGAGC	83 bp ChIP-qPCR product
PAD4_Rv_n2	CGCCTCATCCAACCACTCTT	83 bp ChIP-qPCR product
proSPL10-F	CACCTTCGCATCTTCTAGTACTAAATC	SPL10 promoter forward primer
