## Supplementary material for "Distinct function of SPL genes in age-related resistance in *Arabidopsis*": tableS2_replicates_in_Fig1257

### Sheet: Note
Enhanced disease susceptibility (EDS)
**	p<0.01
*	0.01<p<0.05
ns	>0.05
Enhanced disease resistance (EDR)
**	p<0.01
*	0.01<p<0.05
ns	>0.05
No change (NC)
Juvenile leaves, leaf 1-4
Adult leaves, leaf 8-13

### Sheet: Figure 1
		Juvenile vs Adult					Col-0 vs 35S::MIM156				Col-0 vs 35S::MIR156A
		Col-0 (leaf 1-2)	Col-0 (leaf 3-4)	Col-0 (leaf 8)			Col-0 (leaf 1-2)	35S::MIM156 (leaf 1-2)			Col-0 (leaf 11)	35S::MIR156A (leaf 11)
	rep1	6.47888	6.28078	5.2158		rep1	6.69	6.01		rep1	5.53981	6.36062
	rep2	5.94945		5.27062		rep2	6.42642	5.76777		rep2	5.38098	6.34252
	rep3	6.05971	5.85768	5.22744		rep3	5.77945	5.22838		rep3	5.67	6.02
			NC	EDR				EDR				EDS

### Sheet: Figure 2
			SPL10					SPL11				SPL2				SPL13				SPL3				SPL4				SPL6				SPL9				SPL15				inMIM156				inrSPL10				inrSPL3
		Col-0 vs rSPL10-GUS						Col-0 vs rSPL11-GUS				Col-0 vs rSPL2-GUS				Col vs rSPL13-GUS				Col vs rSPL3-GUS				Col vs rSPL4-GUS				Col vs rSPL6-GUS				Col vs rSPL9-GUS				Col vs rSPL15-GUS				Col vs inMIM156				Col vs inrSPL10				Col vs inrSPL3
		Col-0 (leaf 1-2)	rSPL10-GUS (leaf 1-2)	Col-0 (leaf 11-13)	rSPL10-GUS (leaf 11-13)			Col-0 (leaf 1-2)	rSPL11-GUS (leaf 1-2)			Col-0 (leaf 1-2)	rSPL2-GUS (leaf 1-2)			Col-0 (leaf 1-2)	rSPL13-GUS (leaf 1-2)			Col-0 (leaf 1-2)	rSPL3-GUS (leaf 1-2)			Col-0 (leaf 1-2)	rSPL4-GUS (leaf1-2)			Col-0 (leaf 1-2)	rSPL6-GUS (leaf 1-2)			Col-0 (leaf 1-2)	rSPL9-GUS (leaf 1-2)			Col-0 (leaf 1-2)	rSPL15-GUS (leaf 1-2)			Col-0 (leaf 1-2)	inMIM156 (leaf 1-2)			Col-0 (leaf 1-2)	inrSPL10 (leaf 1-2)			Col-0 (leaf 1-2)	inrSPL3 (leaf 1-2)
	rep1	5.96	5.48304				rep1	5.98716	5.83577		rep1	5.79	5.10247		rep1	6.3736	5.3719		rep1	5.79	5.34575		rep1	6.3736	6.42594		rep1	5.79	5.40966		rep1	5.79	5.41613		rep1	5.79	5.3444		rep1	6.29477	5.5453		rep1	6.29477	5.50235		rep1	6.29477	6.15513
	rep2	5.95	5.24144	5.27062	4.96256		rep2	6.10077	6.04371		rep2	6.3736	5.7985		rep2	5.96	5.47223		rep2	6.10077	6.01261		rep2	5.79	5.59022		rep2	6.3736	6.12139		rep2	6.3736	5.17087		rep2	6.3736	6.12178		rep2	6.15368	5.62934		rep2	6.15368	5.32758
	rep3	6.99	6.38	5.54	5.78		rep3	5.96	5.99872		rep3	5.96	5.56462										rep3	6.10077	5.80627		rep3	6.10077	6.06448		rep3	6.8207	6.12181		rep3	5.96	6.09691						rep3	6.41478	5.9519				NC
																	EDR				NC																				EDR
			EDR		NC				NC				EDR												NC				NC				EDR				NC								EDR
		Col vs spl2/10/11										Col-0 vs spl2								Col vs spl3/4/5								Col vs spl6				Col vs spl9/15
		Col-0 (leaf 1-2)	spl2/10/11 (leaf 1-2)	Col-0 (leaf 11-13)	spl2/10/11 (leaf 11-13)							Col-0 (leaf 11-13)	spl2 (leaf 11-13)							Col-0 (leaf 11-13)	spl3/4/5 (leaf 11-13)							Col-0 (leaf 11-13)	spl6 (leaf 11-13)			Col-0 (leaf 11-13)	spl9/15 (leaf11-13)
	rep1	5.96	6.26931	5.38	5.91						rep1	5.38	5.46						rep1	5.40576	5.2088						rep1	5.50594	5.82		rep1	4.84396	5.33792
	rep2	6.1	5.92362	5.53981	6.34384						rep2	5.91746	6.11198						rep2	5.38229	5.6073						rep2	6.35084	6.39		rep2	5.40576	5.01749
	rep3	6.22806	6.0455	5.38229	6.56215														rep3	5.50594	5.75918										rep3	5.38229	5.68459
													NC																NC		rep4	5.37584	5.70839
			NC		EDS																NC										rep5	5.53981	5.74648
																															rep6	4.33	4.01749
		Col vs spl10/11
		Col-0 (leaf 11-13)	spl10/11 (leaf 11-13)																														Unstable
	rep1	5.38	5.46
	rep2	5.53981	5.64256
	rep3	5.40576	6.00088
			NC
		Col vs spl10-2
		Col-0 (leaf 11-13)	spl10-2 (leaf 11-13)
	rep1	5.91746	5.93129
			NC

### Sheet: Figure 5 C
Genotype	nmole/g DW	reps	Detected metabolites			Genotype	ng/mg DW	reps	Detected metabolites
Juv	4.18552	1	SA			Juv	0.770651	2	SA
Juv	4.58548	1	SA			Juv	0.692178	2	SA
Juv	7.56025	1	SA			Juv	0.89596	2	SA
r10	7.95186	1	SA			Juv	1.48948	2	SA
r10	11.2153	1	SA			Juv	1.22011	2	SA
r10	9.03485	1	SA			r10	1.74882	2	SA
r10	15.5754	1	SA			r10	1.79686	2	SA
Adu	11.0233	1	SA			r10	1.95834	2	SA
Adu	6.66794	1	SA			r10	2.02791	2	SA
Adu	28.785	1	SA			r10	1.72507	2	SA
Adu	18.0225	1	SA			Adu	2.25522	2	SA
Adu	12.2806	1	SA			Adu	2.34612	2	SA
Juv	1.23711	1	SAG			Adu	2.13811	2	SA
Juv	1.42572	1	SAG			Adu	2.76123	2	SA
Juv	1.38478	1	SAG			Adu	2.12868	2	SA
r10	3.29634	1	SAG			Juv	2.55752	2	SAG
r10	3.74964	1	SAG			Juv	2.90137	2	SAG
r10	4.33797	1	SAG			Juv	2.76947	2	SAG
r10	6.58416	1	SAG			Juv	3.63138	2	SAG
r10	3.95442	1	SAG			Juv	2.9862	2	SAG
Adu	10.8149	1	SAG			r10	5.23513	2	SAG
Adu	16.2747	1	SAG			r10	5.32528	2	SAG
Adu	10.0357	1	SAG			r10	5.15181	2	SAG
Adu	16.1213	1	SAG			r10	5.41122	2	SAG
Adu	17.0766	1	SAG			r10	5.7779	2	SAG
Adu	19.7811	1	SAG			Adu	12.5662	2	SAG
						Adu	31.4251	2	SAG
Increased hormone level						Adu	19.2857	2	SAG
**	p<0.01					Adu	25.8661	2	SAG
*	0.01<p<0.05					Adu	32.8899	2	SAG
ns	>0.05

### Sheet: Figure 7
	Col-0 ARR phenotype			sid2-1 ARR phenotype				npr1-1 ARR phenotype					Col vs MIM156			Col vs sid2-1			Col vs MIM156/sid2-1 #685			Col vs MIM156/sid2-1 #684				Col vs r10			Col vs eds1.2			Col vs r10/eds1.2 #413			Col vs r10/eds1.2 #524				Col-0 ARR phenotype			eds1.2 ARR phenotype				pad4-1 ARR phenotype
	Col-0 (leaf 1-2)	Col-0 (leaf 11-13)		sid2-1 (leaf 1-2)	sid2-1 (leaf 11-13)			npr1-1 (leaf 1-2)	npr1-1 (leaf 11)				Col-0 (leaf 1-2)	MIM156 (leaf 1-2)		Col-0 (leaf 1-2)	sid2-1 (leaf 1-2)		Col-0 (leaf 1-2)	MIM156/sid2-1 #685 (leaf 1-2)		Col-0 (leaf 1-2)	MIM156/sid2-1 #684 (leaf 1-2)			Col-0 (leaf 1-2)	r10 (leaf 1-2)		Col-0 (leaf 1-2)	eds1.2 (leaf 1-2)		Col-0 (leaf 1-2)	r10/eds1.2 #413 (leaf 1-2)		Col-0 (leaf 1-2)	r10/eds1.2 #524 (leaf 1-2)			Col-0 (leaf 1-2)	Col-0 (leaf 11-13)		eds1.2 (leaf 1-2)	eds1.2 (leaf 11-13)			pad4-1 (leaf 1-2)	pad4-1 (leaf 11-13)
rep1	6.29756	5.50548		6.69141	7.01414			6.72964	6.71123			rep1	7.57888	6.08088		7.57888	7.52936		7.57888	7.87907		7.57888	7.31859		rep1	6.89546	5.65156	rep1	6.89546	7.11094	rep1	6.89546	6.96417	rep1	6.89546	6.78883		rep1	6.21854	5.49672		6.54083	7.32759			6.51319	7.25245
			(Col-0, Adu-Juv) - (sid2-1, Adu-Juv), p < 0.0001				(Col-0, Adu-Juv) - (npr1-1, Adu-Juv), p = 0.0016					rep2	6.42912	6.02739		6.42912	6.9343		6.42912	7.12635		6.42912	7.04192		rep2			rep2	6.21854	6.54083	rep2	6.48673	6.62068	rep2	6.48673	6.83164		rep2	6.21157	5.47212		6.31949	6.39552			6.07066	6.24534
rep2	6.62497	6.31		7.18089	7.08474			6.9604	6.76																rep3	5.71	5.44	rep3			rep3	5.71	6.13	rep3	5.71	6.57					(Col-0, Adu-Juv) - (eds1.2, Adu-Juv), p < 0.0001				(Col-0, Adu-Juv) - (pad4-1, Adu-Juv), p < 0.0001
			(Col-0, Adu-Juv) - (sid2-1, Adu-Juv), p = 0.6355				(Col-0, Adu-Juv) - (npr1-1, Adu-Juv), p = 0.3732
rep3	5.74366	5.0073		7.16856	7.78465			7.05894	7.70648					EDR			EDS			EDS			EDS				EDR			EDS			NC			EDS				EDR		EDS	EDS			EDS	EDS
			(Col-0, Adu-Juv) - (sid2-1, Adu-Juv), p < 0.0001				(SPL10-GUS, Adu-Juv) - (npr1-1, Adu-Juv), p < 0.0001
		EDR		EDS	EDS			EDS	EDS
