## Supplementary material for "Distinct function of SPL genes in age-related resistance in *Arabidopsis*": tableS6_GOs

### Sheet: S6.1
Selective defense- or developmental-related GO terms are displayed. Related to Figure 3 D
Go_Terms	Adunof fold enrichment	shared fold enrichment	Adu-spe in Adupto fold enrichment
maturation of large subunit (LSU)-rRNA from tricistonic rRNA transcript	7.68	NA	NA
response to heat	NA	4.33	4.76
maturation of 5.8S-rRNA from tricistonic rRNA transcript	6.94	NA	NA
respiratory burst involved in defense response	NA	21.46
defense response to bacterium	2.19	4.23	3.03
maturation of small subunit (SSU)-rRNA from tricistonic rRNA transcript	6.14	NA	NA
defense response to fungus	2.16	4.21	NA
response to salicylic acid	3.28	2.98	NA
regulation of defense response	2.06	3.44	NA
response to molecule of bacterial origin	3.95	5.15	NA
regulation of immune system process	2.32	4.06	NA
cellular response to hypoxia	NA	3.01	4.65
response to chitin	NA	3.13	NA
immune system process	1.98	NA	NA
systemic acquired resistance	4.27	NA	NA
﻿response to wounding	NA	2.39	NA
response to oomycetes	2.6	5.11	NA
negative regulation of programmed cell death	NA	6.92	NA
﻿embryo sac development	2.38	NA	NA
adaxial/abaxial pattern specification	3.95	NA	NA
regulation of response to biotic stimulus	NA	2.82	NA
response to oxidative stress	NA	2.51	NA
sexual reproduction	NA	-0.1	NA
pollen development	NA	-0.17	NA
cell cycle	-0.55	NA	NA
defense response to bacterium	-1.43	NA	NA
embryo development ending in seed dormancy	0.5	-2.07	NA
response to salicylic acid	-1.59	NA	NA
cell division	NA	-1.75	NA
﻿response to gibberellin	NA	-2.85	NA
cell differentiation	-1.32	NA	NA
developmental growth	-1.69	NA	NA
defense response to fungus	-1.87	NA	NA
response to oxidative stress	-2.24	NA	NA
response to chitin	-2.51	NA	NA
leaf senescence	-2.27	NA	NA
response to nematode	-2.83	NA	NA
jasmonic acid mediated signaling pathway	-3.63	NA	NA
﻿photosystem I assembly	NA	-7.3	NA
response to wounding	-3.65		NA
﻿negative regulation of photosynthesis	NA	-8.86	NA
regulation of jasmonic acid mediated signaling pathway	-5.06	NA	NA
jasmonic acid biosynthetic process	-6.93	NA	NA
positive regulation of leaf senescence	-5.21	NA	NA
﻿regulation of photosynthesis, light reaction	NA	-5.17	-12.19
﻿photosynthetic electron transport chain	NA	-6.36	NA
regulation of defense response to insect	-6.19	NA	NA
photoinhibition	-7.87	NA	NA
PSII associated light-harvesting complex II catabolic process	-7.73	NA	-21.33
photosynthetic electron transport in photosystem I	-9.62	NA	-21.33
photosystem II repair	-8.57	NA	-26.25
photosystem II assembly	-5.5	-7.66	-9.48
photosynthesis, light harvesting in photosystem I	-8.76	-12.92	NA

### Sheet: S6.2
All Go terms for the selected DEG categories are displayed. Red refers to GO enriched in upregulated DEGs, and blue means GO enrichments in downregulated DEGs.
Go Terms	Juv-specifically Pto-triggered fold enrichment	Adu-specifically Pto-triggered fold enrichment
purine ribonucleotide transport	NA	10.69
adenine nucleotide transport	NA	9.98
cutin biosynthetic process	NA	9.98
wax biosynthetic process	NA	7.23
regulation of phosphoprotein phosphatase activity	NA	6.42
cuticle development	NA	6.35
Golgi organization	NA	5.57
cellular response to hypoxia	NA	4.03
response to chitin	2.98	3.46
Golgi vesicle transport	NA	2.99
leaf senescence	NA	2.82
defense response to bacterium	3.88	2.8
regulation of defense response	3.48	2.73
immune system process	3.79	2.58
response to salicylic acid	5.78	2.56
response to metal ion	NA	2.53
response to jasmonic acid	-3.46	2.36
defense response to fungus	3.49	2.31
response to wounding	-3.59	2.15
response to abscisic acid	NA	1.99
response to salt stress	NA	1.99
response to water deprivation	NA	1.97
secondary metabolic process	NA	1.89
response to temperature stimulus	NA	1.87
cellular response to oxygen-containing compound	2.02	1.85
monocarboxylic acid metabolic process	-3.84	1.84
cellular response to hormone stimulus	NA	1.84
growth	2.06	1.59
phosphate-containing compound metabolic process	NA	1.49
isopentenyl diphosphate biosynthetic process, methylerythritol 4-phosphate pathway	NA	-11.15
photosystem II repair	NA	-10.98
photosynthetic electron transport in photosystem I	NA	-9.91
plastid transcription	NA	-9.73
plastid translation	NA	-7.3
regulation of photosynthesis, light reaction	NA	-6.37
carotenoid biosynthetic process	NA	-5.67
photosystem II assembly	NA	-5.28
thylakoid membrane organization	NA	-4.55
protein targeting to chloroplast	NA	-3.88
chlorophyll metabolic process	NA	-3.87
tetrapyrrole biosynthetic process	NA	-3.17
intracellular protein transmembrane transport	NA	-3.01
response to light intensity	NA	-2.93
chloroplast organization	NA	-2.79
monosaccharide metabolic process	NA	-2.69
response to blue light	NA	-2.53
organic hydroxy compound biosynthetic process	NA	-2.44
tropism	NA	-2.43
carbohydrate biosynthetic process	NA	-2.02
response to red or far red light	NA	-1.98
homeostatic process	NA	-1.66
modification-dependent macromolecule catabolic process	NA	-0.43
leaf abscission	36.67	NA
endoplasmic reticulum unfolded protein response	13.75	NA
protein N-linked glycosylation	9.78	NA
ubiquitin-dependent ERAD pathway	9.33	NA
regulation of meristem growth	6.77	NA
calcium ion transport	6.67	NA
regulation of stomatal movement	5.93	NA
regulation of response to biotic stimulus	4.25	NA
regulation of response to external stimulus	4.14	NA
protein folding	3.67	NA
protein phosphorylation	2.38	NA
cellular response to endogenous stimulus	2.01	NA
root system development	1.95	NA
glucosinolate biosynthetic process	-10.23	NA
xenobiotic detoxification by transmembrane export across the plasma membrane	-8.59	NA
ethylene-activated signaling pathway	-5.51	NA
indole-containing compound metabolic process	-3.65	NA
cellular amino acid biosynthetic process	-3.59	NA
response to light stimulus	-1.73	NA
response to other organism	-1.59	NA
ubiquitin-dependent protein catabolic process	-0.01	NA

### Sheet: S6.3
Selective defense-related GO terms are displayed. Related to Figure 4 C
Go Terms	Adu/r10nof	Adu/r10pto
Systemic acquired resistance	12.09	8.22185
Response to molecule of bacterial origin	10.85	5.05159
Regulation of salicylic acid mediated signaling pathway	9.24	0
Salicylic acid mediated signaling pathway	5.95	0
Regulation of immune system process	5.54	4.38722
Response to oomycetes	5.43	0
Defense response to fungus	4.27	11.6925
Response to chitin	3.43	6.01368
Meristem development	2.69	0
Response to wounding	-3.78	-2.24718
Response to jasmonic acid	-3.62	-1.44733
Response to salicylic acid	0	17.5017
Cellular response to hypoxia	0	3.89279
Developmental growth involved in morphogenesis	0	-1.9393
